# cGAS-mediated IFN-I signaling contributes to disease progression in drug-refractory epilepsy

**DOI:** 10.64898/2026.01.30.702860

**Authors:** Yige Huang, Li Fan, Man Ying Wong, Zhuofan Lei, Balaji Krishnamachary, Daphne Zhu, Mika Cadiz, Ravi Kumar Nagiri, Pearly Ye, Kendra Norman, Maitreyee Bhagwat, Young Jae Lee, Hui Li, Jingjie Zhu, Sadaf Amin, Kelli Lauderdale, Hao Chen, Wenjie Luo, Shiaoching Gong, Benjamin L. Liechty, Jorge J. Palop, Subhash C. Sinha, Junfang Wu, Mingrui Zhao, Li Gan

## Abstract

Epilepsy is a prevalent neurological disease with a third of patients becoming non-responsive to antiepileptic drugs and developing drug-refractory epilepsy (DRE). Here we report that DRE disease progression is contributed by overactive cyclic GMP-AMP synthase (cGAS), a double-stranded DNA sensor that induces type I interferon (IFN-I) signaling. In human DRE microglia, we observe a robust IFN-I signature and the activation of upstream cGAS-STING signaling. Further, in mouse models of Dravet syndrome, a genetic form of DRE, we observe the activation of the cGAS pathway. We show that microglial cGAS can be activated by DNA released from hyperexcitable neurons. Genetic reduction and pharmacological inhibition of cGAS reduces epileptic phenotypes, glial inflammatory signatures, and neuronal transcriptomic changes, underscoring the therapeutic potential of targeting cGAS for DRE treatment.
