## Supplementary material for "cGAS-mediated IFN-I signaling contributes to disease progression in drug-refractory epilepsy": Table S3

### Sheet: Sheet1
ID	Age	Sex	Epilepsy type	Notes
patient1	31	M	Complex partial seizures	No MAP2 cell body
patient2	20	F	Epilepsy unspecified
patient3	43	M	Epilepsy unspecified
patient4	22	F	Complex partial seizures
patient5	50	M	Complex partial seizures
patient6	32	M	Complex partial seizures
patient7	4	M	Rassmussen's encephalitis, complex partial seizures
ctrl1	67	F	control	No IBA-1 staining
ctrl2	77	M	control
ctrl3	89	F	control	No IBA-1 staining
ctrl4	71	M	control
ctrl5	71	M	control
ctrl6	59	M	control
ctrl7	74	F	control
ctrl8	69	M	control	No IBA-1 staining
